# Identification of translation events that drive nonsense-mediated mRNA decay reveals functional roles for noncoding RNAs

**DOI:** 10.1101/2025.08.15.670413

**Authors:** David J. Young, Yuejun Wang, Nicholas R. Guydosh

## Abstract

The nonsense-mediated mRNA decay (NMD) pathway targets mRNAs undergoing premature translation termination for degradation. Previously, RNA-seq of yeast lacking NMD revealed that most genes targeted by NMD lack obvious premature termination codons (PTCs). We developed a combined approach using RNA-seq and a novel 40S ribosome profiling strategy to identify cryptic premature termination events that could account for NMD on nearly all these transcripts, including many non-coding RNA transcript isoforms associated with annotated genes. Many NMD-targeted transcripts appear to be involved in two-promoter gene regulatory systems and share properties with long un-decoded transcript isoforms (LUTIs). In particular, we show that the *DAL5* LUTI regulates expression of the *DAL5* protein-coding mRNA in response to changes to environmental nitrogen. Our work expands the functional roles for LUTIs and establishes the importance of NMD in their regulation.

**HIGHLIGHTS:**

1. 40S ribosome profiling reveals a comprehensive catalog of NMD substrates in yeast.
2. Most NMD targets have short uORFs or iORFs, resulting in premature termination.
3. Many long undecoded transcript isoforms (LUTIs) contain NMD-triggering uORFs.
4. LUTIs, such as *DAL5*, play a role in metabolic regulation (i.e. nitrogen and thiamine).
