## Supplementary material for "Identification of translation events that drive nonsense-mediated mRNA decay reveals functional roles for noncoding RNAs": Table S6

### Sheet: Sheet1
Table S6: Read preparation and alignment statistics, related to Methods.
Sample name	Description	Data type	Reads with linker (RNA-seq: 50-70 nt; 80S: 25-34 nt)	Non-duplicated reads	Not aligned to ncRNA	Aligned to genome or splice jcns (RNA-seq: 50 nt reads)
DY228M	BY4741_rep1	RNA-seq	26097240	18574800	6494702	3648956
DY229M	BY4741_rep2	RNA-seq	25781721	18041962	5798842	3761910
DY230M	BY4741_rep3	RNA-seq	57333338	37767772	13835637	7417707
DY228M229M230M	BY4741_comb	RNA-seq			26129181	14828573
DY231M	upf1∆_rep1	RNA-seq	30029244	20979008	7409536	4043930
DY232M	upf1∆_rep2	RNA-seq	36507667	25330263	9140397	5258271
DY233M	upf1∆_rep3	RNA-seq	28900443	20010224	6487658	3825237
DY231M232M233M	upf1∆_comb	RNA-seq			23037591	13127438
DY234M	BY4741+Glutamine_rep1	RNA-seq	43579562	29270319	9770201	5371381
DY235M	BY4741+Glutamine_rep2	RNA-seq	53132542	35010759	11345107	6287571
DY234M235M	BY4741+Glutamine_comb	RNA-seq			21115308	11658952
DY236M	BY4741+Proline_rep1	RNA-seq	96968716	60045458	23152933	10652034
DY237M	BY4741+Proline_rep2	RNA-seq	26472143	18542140	6114910	3116475
DY236M237M	BY4741+Proline_comb	RNA-seq			29267843	13768509
DY254M	upf1∆+Glutamine_rep1	RNA-seq	77338883	44091664	15028238	7809544
DY239M	upf1∆+Glutamine_rep2	RNA-seq	27223767	19668269	6441659	3614840
DY254M239M	upf1∆+Glutamine_comb	RNA-seq			21469897	11424384
DY240M	upf1∆+Proline_rep1	RNA-seq	66944370	43373979	16675119	6804755
DY241M	upf1∆+Proline_rep2	RNA-seq	33291314	23588268	8470976	3676052
DY240M241M	upf1∆+Proline_comb	RNA-seq			25146095	10480807
DY255M	BY4741+Thiamine_rep1	RNA-seq	58192639	35599509	12212656	5981591
DY243M	BY4741+Thiamine_rep2	RNA-seq	42427930	27429531	8048282	4156390
DY255M243M	BY4741+Thiamine_comb	RNA-seq			20260938	10137981
DY244M	BY4741(-)Thiamine_rep1	RNA-seq	46467807	30022945	9041923	3736207
DY256M	BY4741(-)Thiamine_rep2	RNA-seq	103922193	57799495	19865617	9271253
DY244M256M	BY4741(-)Thiamine_comb	RNA-seq			28907540	13007460
DY246M	upf1∆+Thiamine_rep1	RNA-seq	22566086	16680407	5475145	2651182
DY247M	upf1∆+Thiamine_rep2	RNA-seq	25670350	18589325	6216476	2867452
DY246M247M	upf1∆+Thiamine_comb	RNA-seq			11691621	5518634
DY248M	upf1∆(-)Thiamine_rep1	RNA-seq	45926410	32251069	11608966	4524040
DY249M	upf1∆(-)Thiamine_rep2	RNA-seq	23679271	17618377	5667415	2681103
DY248M249M	upf1∆(-)Thiamine_comb	RNA-seq			17276381	7205143
DY250M	BY4741+DTT_rep1	RNA-seq	34179455	23229613	7612931	3566865
DY257M	BY4741+DTT_rep2	RNA-seq	76373408	46507422	15869584	7611855
DY250M257M	BY4741+DTT_comp	RNA-seq			23482515	11178720
DY252M	upf1∆+DTT_rep1	RNA-seq	69810685	43791953	16084339	7427263
DY253M	upf1∆+DTT_rep2	RNA-seq	35174784	23250188	7210352	3585846
DY252M253M	upf1∆+DTT_comb	RNA-seq			23294691	11013109
DY258F	BY4741_rep1	80S Ribo-seq	83209260	26468956	20505863	16446661
DY259F	BY4741_rep2	80S Ribo-seq	85432790	22299933	16338233	13099107
DY258F259F	BY4741_comb	80S Ribo-seq			36844096	29545768
DY260F	upf1∆_rep1	80S Ribo-seq	134709461	37327157	29574539	23771795
DY261F	upf1∆_rep2	80S Ribo-seq	87551716	21419563	16007287	12816757
DY260F261F	upf1∆_comb	80S Ribo-seq			45581826	36588552
Sample name	Description	Data type	Reads with linker (40S: 15-80 nt)	Not aligned to ncRNA	Non-duplicated reads	Aligned to genome or splice jcns (40S: 26-45 nt reads)
DY162Ffx	rpl11b∆ upf1∆_rep1	40S Ribo-seq	124897545	9875386	8353150
DY163Ffx	rpl11b∆ upf1∆_rep2	40S Ribo-seq	94635391	5155103	4396681
DY162Ffx163Ffx	rpl11b∆ upf1∆_comb	40S Ribo-seq			12749831	5338514
DY164Ffx	tma64∆ tma20∆ upf1∆_rep1	40S Ribo-seq	167949980	16132091	13727794
DY165Ffx	tma64∆ tma20∆ upf1∆_rep2	40S Ribo-seq	147154334	17484662	13716711
DY164Ffx165Ffx	tma64∆ tma20∆ upf1∆_comb	40S Ribo-seq			27444505	10402841
