## Supplementary material for "Identification of translation events that drive nonsense-mediated mRNA decay reveals functional roles for noncoding RNAs": Table S9

### Sheet: Sheet1
Table S9: Misannotated and internal start codons
headers	alias	chromosome	gen_position	PauseScore_rpl11b∆_upf1∆	num_rpkm_rpl11b∆_upf1∆	denom_rpkm_rpl11b∆_upf1∆	Type
YPR085C	ASA1	chrXVI	709842	71.5455	547.66	7.65471	Misannotated start
YGR057C	LST7	chrVII	605509	30.0546	502.021	16.7036	Misannotated start
YPL148C	PPT2	chrXVI	272826	30.5011	319.468	10.474	Misannotated start
YMR159C	ATG16	chrXIII	574858	48.0838	2601.38	54.101	Misannotated start
YGL249W	ZIP2	chrVII	35119	148.421	182.553	1.22997	Internal AUG*
YHR134W	WSS1	chrVIII	371793	30.6818	228.191	7.43735	Misannotated start
YCR020W-B	HTL1	chrIII	155346	24.5541	12596.2	512.998	Internal AUG
YHL042W	NA	chrVIII	15915	12.411	273.83	22.0635	Misannotated start?
YCR007C	NA	chrIII	126324	57.931	638.936	11.0293	Internal AUG
YLL063C	AYT1	chrXII	16023	83.3333	456.383	5.4766	Misannotated start
YDR004W	RAD57	chrIV	455239	23.3418	365.106	15.6418	Misannotated start
YGR256W	GND2	chrVII	1005451	75.8462	273.83	3.61033	Internal AUG
YCR020C-A	MAK31	chrIII	154993	5.16382	1551.7	300.495	Internal AUG
YKL178C	STE3	chrXI	113969	130.833	456.383	3.48828	Internal AUG
YDL241W	NA	chrIV	20979	10.5532	182.553	17.2984	Internal AUG*
YIL139C	REV7	chrIX	88340	21.2593	319.468	15.0272	Internal AUG
YIL166C	NA	chrIX	31200	38.7857	182.553	4.70671	Internal AUG(s?)
YDR236C	FMN1	chrIV	935834	31.2857	365.106	11.6701	Internal AUG
YGL243W	TAD1	chrVII	43354	50.125	319.468	6.37343	Misannotated start
YMR064W	AEP1	chrXIII	397956	56.413	228.191	4.04501	Misannotated start
YGR251W	NA	chrVII	995998	31.1053	410.745	13.205	Internal AUG
YGR133W	PEX4	chrVII	756949	31.7818	867.128	27.2838	Misannotated start
YOL133W	HRT1	chrXV	70345	21.2174	3468.51	163.475	Internal AUG
YBL071W-A	KTI11	chrII	90010	4.71591	912.766	193.55	Internal AUG
YKL090W	CUE2	chrXI	271883	30	228.191	7.60638	Internal AUG
* likely spurious
